# AF2-multimer guided high accuracy prediction of typical and atypical ATG8 binding motifs

**DOI:** 10.1101/2022.09.25.509395

**Authors:** Tarhan Ibrahim, Virendrasinh Khandare, Federico Gabriel Mirkin, Yasin Tumtas, Doryen Bubeck, Tolga O. Bozkurt

## Abstract

Macroautophagy/autophagy is an intracellular degradation process central to cellular homeostasis and defense against pathogens in eukaryotic cells. Regulation of autophagy relies on hierarchical binding of autophagy cargo receptors and adaptors to ATG8/LC3 protein family members. Interactions with ATG8/LC3 are typically facilitated by a conserved, short linear sequence, referred to as the ATG8/LC3 interacting motif/region (AIM/LIR), present in autophagy adaptors and receptors as well as pathogen virulence factors targeting host autophagy machinery. Since the canonical AIM/LIR sequence can be found in many proteins, identifying functional AIM/LIR motifs has proven challenging. Here we show that protein modelling using Alphafold-Multimer (AF2-multimer) identifies both canonical and atypical AIM/LIR motifs with a high level of accuracy. AF2-multimer can be modified to detect additional functional AIM/LIR motifs by using protein sequences with mutations in primary AIM/LIR residues. By combining protein modelling data from AF2-multimer with phylogenetic analysis of protein sequences and protein-protein interaction assays, we demonstrate that AF2-multimer predicts the physiologically relevant AIM motif in the ATG8-interacting protein 2 (ATI-2) as well as the previously uncharacterized non-canonical AIM motif in ATG3 from potato (*Solanum tuberosum*). AF2-multimer also identified the AIM/LIR motifs in pathogen-encoded virulence factors that target ATG8 members in their plant and human hosts, revealing that cross-kingdom ATG8-LIR/AIM associations can also be predicted by AF2-multimer. We conclude that the AF2-guided discovery of autophagy adaptors/receptors will substantially accelerate our understanding of the molecular basis of autophagy in all biological kingdoms.
