## Supplemental Table 1 for "AF2-multimer guided high accuracy prediction of typical and atypical ATG8 binding motifs"

### Sheet: Sheet1
Protein	Uniprot	Organism	ATG8-family Client	AIM/LIR Sequence	AIM/LIR-type	AF2 Structure of AIM/LIR	Experimentally Verified	Reference	AF2-multimer Verified
ATG1	P53104	Yeast	ATG8	YVVV	Canonical	Partial Disorder	Yes	https://www.ncbi.nlm.nih.gov/pmc/articles/PMC3436563/#:~:text=The%20interaction%20between%20Atg1%20and,and%20mammalian%20Atg4%20(20).	Yes
ATG13	O75143	Human	LC3A	FVMI	Canonical	Disorder	Yes	https://www.sciencedirect.com/science/article/pii/S0969212613004012?via%3Dihub	Yes
ATG14	Q6ZNE5	Human	GABARAP	WENL	Canonical	Disorder	Yes	https://www.ncbi.nlm.nih.gov/pmc/articles/PMC6613885/	Yes
ATG19	P35193	Yeast	ATG8	WEEL	Canonical	Disorder	Yes	https://onlinelibrary.wiley.com/doi/10.1111/j.1365-2443.2008.01238.x	Yes
ATG1A	Q94C95	A. thaliana	ATG8A	YVLV	Canonical	Disorder	Yes	https://www.ncbi.nlm.nih.gov/pmc/articles/PMC3967041/	Yes
ATG32	B3LTZ3	Yeast	ATG8	WQAI	Canonical	Partial Disorder	Yes	https://www.ncbi.nlm.nih.gov/pmc/articles/PMC3323008/	Yes
ATG34	Q12292	Yeast	ATG8	WEEI	Canonical	Disorder	Yes	https://www.ncbi.nlm.nih.gov/pmc/articles/PMC4009068/	Yes
ATG39	Q06159	Yeast	ATG8	WNLV	Canonical	Partial Disorder	Yes	https://www.nature.com/articles/nature14506	Yes
ATG40	Q99325	Yeast	ATG8	YDFM	Non-canonical	Disorder	Yes	https://www.nature.com/articles/nature14506	Yes
ATG4B	Q9M1Y0	A. thaliana	ATG8A	WQLL (other AIMs)	Canonical	Disorder	No - site not identified	https://www.ncbi.nlm.nih.gov/pmc/articles/PMC5103345/	Yes
ATG4B	Q9Y4P1	Human	GABARAP	FEIL (other AIMS)	Canonical	Disorder	Yes	https://www.ncbi.nlm.nih.gov/pmc/articles/PMC5446077/	Yes
ATG7	Q5ZKY2	Chicken	ATG8	IWDM	Non-canonical	Disorder	No	N/A	Yes
ATG7	O95352	Human	LC3A/GABARAP	IWDM	Non-canonical	Disorder	No - site not identified	https://www.sciencedirect.com/science/article/pii/S0021925820816858?via%3Dihub	Yes
ATG7	A0A1U9IL92	N. benthamiana	ATG8A	LDW	Non-canonical	Disorder	No	N/A	Yes
ATG7	P38862	Yeast	ATG8	FEWEDDESDEIA	Non-canonical	Partial Disorder	Partial	https://www.cell.com/molecular-cell/fulltext/S1097-2765(11)00768-4?_returnURL=https%3A%2F%2Flinkinghub.elsevier.com%2Fretrieve%2Fpii%2FS1097276511007684%3Fshowall%3Dtrue#relatedArticles	Partial - other interactions verified
ATI2	Q8VY98	Potato	ATG8CL	WEVV (other AIM)	Canonical	Disorder	Yes - other organism	https://portlandpress.com/biochemj/article/476/3/449/219523/The-transmembrane-autophagy-cargo-receptors-ATI1	Yes
Beclin-1	Q4QXM1	N. benthamiana	ATG8A	FVVL	Canonical	Disorder	Yes	https://www.ncbi.nlm.nih.gov/pmc/articles/PMC5871769/	Yes
BNIP3L/H	O60238	Human	GABARAP	WVEL	Canonical	Disorder	Yes	https://www.ncbi.nlm.nih.gov/pmc/articles/PMC3542995/	Yes
C53	Q9FG23	A. thaliana	ATG8A	YEIV (other AIMs)	Canonical (and Non-canonical)	Disorder	Yes	https://www.biorxiv.org/content/10.1101/2022.04.26.489478v1.full	Yes - both canonical and non-canonical
Calreticulin	P27797	Human	GABARAP	WDFL	Canonical	Partial Disorder	Yes	https://febs.onlinelibrary.wiley.com/doi/10.1111/j.1742-4658.2008.06857.x	No - other interactions identified
CCPG1	Q9ULG6	Human	GABARAP	WTVI	Canonical	Partial Disorder	Yes	https://www.sciencedirect.com/science/article/pii/S1534580717309851?via%3Dihub	Yes
DSK2	Q9SII9	A. thaliana	ATG8E	3 AIMs	Canonical	Helical (all 3)	Partial - all AIMs mutated simultaneously	https://www.sciencedirect.com/science/article/pii/S1534580717301661?via%3Dihub	No
DVL2	O14641	Human	LC3A	WLKI	Canonical	Beta-sheet	Partial - mutant partly looses binding	https://www.nature.com/articles/ncb2082	Yes - other AIM found; canonical
FAM134B	Q9H6L5	Human	GABARAP	FELL	Canonical	Disorder	Yes	https://pubmed.ncbi.nlm.nih.gov/34854256/	Yes
FKBP8	Q14318	Human	LC3B	FEVL	Canonical	Disorder	Yes	https://www.embopress.org/doi/full/10.15252/embr.201643147	Yes
FUNDC1	Q8IVP5	Human	LC3A	YEVL	Canonical	Disorder	Yes	https://www.ncbi.nlm.nih.gov/pmc/articles/PMC5173264/	Yes
FYCO1	Q9BQS8	Human	LC3A	FDII	Canonical	Disorder	Yes	https://www.ncbi.nlm.nih.gov/pmc/articles/PMC4968224/	Yes
IAV-M2	A4ZNQ0	Influenza	LC3A	FVSI	Canonical	Disorder	Yes	https://www.ncbi.nlm.nih.gov/pmc/articles/PMC3991421/	Yes
Joka2	M1BJF6	Potato	ATG8CL	WDPI	Canonical	Partial Disorder	Yes	https://www.ncbi.nlm.nih.gov/pmc/articles/PMC4775223/	No - other interactions identified
KBTB6	Q86V97	Human	GABARAP	WVRV	Canonical	Disorder	Yes	https://www.sciencedirect.com/science/article/pii/S1097276514010181?via%3Dihub	Yes
LON2	O64948	A. thaliana	ATG8E	YVVV* (other AIMs)	Canonical	Partial Disorder	No - site not identified	https://www.frontiersin.org/articles/10.3389/fpls.2021.783881/full#B27	Yes - other AIM found; non-canonical
NBR1	Q14596	Human	GABARAP	YIII	Canonical	Disorder	Yes	https://www-sciencedirect-com.iclibezp1.cc.ic.ac.uk/science/article/pii/S0022283611005249?via=ihub	Yes
NDP52	Q13137	Human	LC3C	ILVV	Non-canonical	Partial Disorder	Yes	https://www.ncbi.nlm.nih.gov/pmc/articles/PMC3510444/	Yes
NEDD4	P46934	Human	LC3B	WEII (other AIMs)	Canonical	Disorder	Yes	https://www.ncbi.nlm.nih.gov/pmc/articles/PMC5521552/	Yes - other AIM found
Optineurin	Q96CV9	Human	LC3A	FVEI	Canonical	Disorder	Yes	https://www.ncbi.nlm.nih.gov/pmc/articles/PMC3714538/	Yes
PexRD54	D0NBE6	P. infestans	ATG8CL	WEIV	Canonical	Disorder	Yes	https://www.ncbi.nlm.nih.gov/pmc/articles/PMC5025708/	Yes
PLEKHM1	Q9Y4G2	Human	LC3A	WVNV	Canonical	Disorder	Yes	https://www.sciencedirect.com/science/article/pii/S1097276514008715?via%3Dihub	Yes
RavZ	Q5ZUV9	Legionella	LC3A/LC3B/GABARAP	2 LIRs	Canonical	Disorder	No - site not identified	https://www.ncbi.nlm.nih.gov/pmc/articles/PMC6941762/	Yes - FDLL AIM sequence
SEC62	Q99442	Human	GABARAP	FEMI	Canonical	Disorder	Yes	https://pubmed.ncbi.nlm.nih.gov/32620754/	Yes
Sequestosome-1 (p62)	Q13501	Human	LC3A	WTHL	Canonical	Partial Disorder	Yes	https://www.sciencedirect.com/science/article/pii/S0021925820543974?via%3Dihub	Yes
STBD1	O95210	Human	GABARAP	WEMV	Canonical	Disorder	Yes	https://www.sciencedirect.com/science/article/pii/S0006291X11015154	Yes
TAX1BP1	Q86VP1	Human	LC3A	MLVV	Non-canonical	Partial Disorder	Yes	https://journals.plos.org/plospathogens/article?id=10.1371/journal.ppat.1005174	Yes
TBC1D25	Q3MII6	Human	GABARAP	WDII	Canonical	Disorder	Yes	https://www.ncbi.nlm.nih.gov/pmc/articles/PMC4836008/	Yes
TBC1D5	Q92609	Human	GABARAP	FTIV	Canonical	Disorder	Yes	https://www.ncbi.nlm.nih.gov/pmc/articles/PMC3347240/	Yes
TP53INP2	Q8IXH6	Human	LC3A	WLII	Canonical	Partial Disorder	Yes	https://www.ncbi.nlm.nih.gov/pmc/articles/PMC6613902/	Yes
UIS3	Q38SD7	Plasmodium	LC3A/GABARAP	DYD(30aa)E(3aa)K	Non-canonical	Partial Disorder	Yes	https://www.nature.com/articles/s41564-017-0054-x	No - other interactions identified
ULK1	O75385	Human	GABARAP	FVMV	Canonical	Disorder	Yes	https://www.nature.com/articles/s41467-019-10059-6	Yes
YhJj	Q8Z286	Salmonella	LC3A/LC3B	WDEI	Canonical	Helical	No - site not identified	https://www.ncbi.nlm.nih.gov/pmc/articles/PMC6693458/	Partial - other interactions observed
